# Paleogenomic insight into the collapse, recovery, and management of American bison

**DOI:** 10.64898/2025.12.24.696034

**Authors:** Jonas Oppenheimer, Joshua D. Kapp, Molly Cassatt-Johnstone, Samuel Sacco, William E. Seligmann, Holland C. Conwell, Sarah Ford, Cassandra Gunn, Lael D. Barlow, Amy Phillips, Kenneth P. Cannon, Lawrence C. Todd, Spencer R. Pelton, Glen MacKay, Kyle Forsythe, Mark A. Edwards, Mark C. Ball, David R.W. Bruinsma, Jessica Z. Metcalfe, John W. Ives, Robert J. Losey, Tatiana Nomokonova, Tomasin Playford, Chris Widga, Craig M. Lee, Karsten Heuer, Wes Olson, Paul Stothard, John Southon, Donalee M. Deck, Christopher N. Jass, Richard E. Green, Lee C. Jones, Gregg P. Adams, Todd K. Shury, Gregory A. Wilson, Beth Shapiro

## Abstract

American bison were pushed to the brink of extinction by the 20th century. This bottleneck and the fragmented nature of remnant populations pose challenges to their resilience, as does human-facilitated admixture between bison subspecies and with cattle. To contextualize current diversity, we sequenced 115 ancient and 45 modern bison genomes from across North America dating back within the last ∼20,000 years. Past bison populations were highly connected, in contrast to structured modern herds. Modern wood bison carry plains bison ancestry from 1920s translocations, while many bison lack cattle ancestry that has previously been believed to be ubiquitous. Our findings reveal the legacy of human impacts on bison in the context of modern conservation and highlight the applicability of ancient DNA for guiding wildlife restoration.
