## Supplementary Tables 1-3 for "Paleogenomic insight into the collapse, recovery, and management of American bison"

### Sheet: Table S1
lab ID	museum accession	subpecies or population	herd or location	area	latitutde	longitude	14C age	14C uncertainty	14C ID	14C publication	calBP	coverage	conditional heterozygosity	conditional heterozygosity SNPs	sample source
RAM2.68.31.2	RAM2.68.31.2	wood_Late_Holocene	Wood Buffalo National Park	AB	59.4348	-112.889	100	20	UCIAMS 260588	This study	108	3.96	0.0879246	3055607	Royal Alberta Museum
RAM2.68.31.1	RAM2.68.31.1	wood_Late_Holocene	Wood Buffalo National Park	AB	59.4348	-112.889	110	20	UCIAMS 260589	This study	113	3.02	0.0939909	2710049	Royal Alberta Museum
JO.439.01	146_meeteetse	Interior_Late_Holocene	Bighorn Basin	WY	44.2364	-109.299	110	15	UCIAMS 248382	This study	108	1.97	0.101396	1957621	Meeteetse Museums
JO.435.01	116_meeteetse	Interior_Late_Holocene	Bighorn Basin	WY	44.0487	-109.317	115	15	UCIAMS 248380	This study	104	1.87	0.103325	1875177	Meeteetse Museums
JO_761_01	989.82.1509	wood_Late_Holocene	Old Fort Providence	NWT	62.2855	-114.1	120	15	UCIG148942	This study	102	2.02983	0.0850033	1950406	PWNHC
JO_522	6N2G1-1	Interior_Late_Holocene	CHMNHS (Cypress Hills)	AB	49.55	-109.87	125	20	UCIAMS 271850	This study	106	1.83	0.103675	1863505	Parks Canada
JO_531	IaQF-1:19585	wood_Late_Holocene	Fort Vermillion	AB	58.3871	-116.018	140	20	UCIAMS 271852	This study	113	3.48	0.0974999	2851140	Royal Alberta Museum
JO.438.01	197_meeteetse	Interior_Late_Holocene	Bighorn Basin	WY	44.2969	-107.541	150	15	UCIAMS 248391	This study	147	1.73	0.099282	1730425	Meeteetse Museums
JO.442.01	202_meeteetse	Interior_Late_Holocene	Bighorn Basin	WY	44.299	-108.202	150	15	UCIAMS 260617	This study	147	1.14	0.103084	1094726	Meeteetse Museums
JO.444.01	120_meeteetse	Interior_Late_Holocene	Bighorn Basin	WY	44.1623	-109.098	155	15	UCIAMS 248393	This study	176	1.71	0.100113	1711607	Meeteetse Museums
JO_700_01	Drumheller3	Interior_Late_Holocene	Drumheller	AB	51.4617	-112.713	160	15	UCIG148934	This study	185	1.2508	0.101019	1162732	Parks Canada
JO_698_01	Drumheller1	Interior_Late_Holocene	Drumheller	AB	51.4617	-112.713	165	15	UCIG148932	This study	185	3.21358	0.105487	2654979	Parks Canada
JO.454	RAM P20.3.2	Interior_Late_Holocene	-	AB	51.196	-114.481	170	20	UCIAMS 260605	This study	185	1.54	0.101432	1535666	Royal Alberta Museum
JO_519	13N5146B2-12	Interior_Late_Holocene	Grasslands	SK	49.0846	-107.216	175	20	UCIAMS 271849	This study	185	2.24	0.101736	2192466	Parks Canada
JO.436.01	205_meeteetse	Interior_Late_Holocene	Bighorn Basin	WY	43.6737	-109.1	175	15	UCIAMS 248399	This study	187	1.45	0.100183	1438091	Meeteetse Museums
JO_532	IaQF-1:35405	wood_Late_Holocene	Fort Vermillion	AB	58.3871	-116.018	180	20	UCIAMS 271853	This study	185	3.32	0.0912507	2751553	Royal Alberta Museum
JO.441.01	119_meeteetse	Interior_Late_Holocene	Bighorn Basin	WY	44.4351	-109.262	180	15	UCIAMS 248389	This study	187	1.29	0.0989828	1264301	Meeteetse Museums
JO_697_01	EINP_skull	Interior_Late_Holocene	Elk Island National Park	AB	53.6001	-112.86	180	15	UCIG148931	This study	187	0.405793	0.0993909	229860	Parks Canada
JO.461	JonesC11xnMT	Interior_Late_Holocene	-	MT	47.07	-108.5	205	20	UCIAMS 260610	This study	183	0.32	0.104443	156784	private collection
JO_534	GgQu-2:15	wood_Late_Holocene	-	AB	55.2147	-119.406	210	20	UCIAMS 271854	This study	183	1.18	0.097295	1137510	Royal Alberta Museum
JO.437.01	200_meeteetse	Interior_Late_Holocene	Bighorn Basin	WY	43.236	-108.139	215	15	UCIAMS 248395	This study	177	1.72	0.100292	1717815	Meeteetse Museums
QP.450	RAM P17.193.1	wood_Late_Holocene	Hines Creek	AB	56.2423	-118.61	220	15	UCIAMS 243213	This study	179	12.26	0.102092	3515328	Royal Alberta Museum
JO.443.01	104_meeteetse	Interior_Late_Holocene	Bighorn Basin	WY	44.1933	-108.874	220	15	UCIAMS 248394	This study	179	1.8	0.102616	1794853	Meeteetse Museums
JO_754_01	302-5-5	Interior_Late_Holocene	Lake Midden	SK	50.9748	-105.08	240	20	UCIG149175	This study	291	3.52512	0.105246	2841344	University of Alberta
JO_757_01	302-12-1	Interior_Late_Holocene	Lake Midden	SK	50.9748	-105.08	245	15	UCIG148939	This study	295	3.39892	0.104727	2827225	University of Alberta
JO.440.01	154_meeteetse	Interior_Late_Holocene	Bighorn Basin	WY	44.8003	-108.906	285	15	UCIAMS 248381	This study	393	2.03	0.103674	2034193	Meeteetse Museums
UP.00.297	1791RIAL-1	wood_Late_Holocene	Banff	AB	51.576	-115.679	287	29	OxA-11587	(53)	384	0.85	0.104406	746680	Royal Alberta Museum
JO_755_01	302-16-2	Interior_Late_Holocene	Lake Midden	SK	50.9748	-105.08	295	15	UCIG148937	This study	399	3.2644	0.102617	2728244	University of Alberta
SC12.MS030	RAM P99.2.26	Interior_Late_Holocene	Clover Bar	AB	53.596	-113.35	325	20	UCIAMS 117398	(52)	386	1.64	0.103153	1634326	Royal Alberta Museum
JO_699_01	Drumheller2	Interior_Late_Holocene	Drumheller	AB	51.4617	-112.713	340	15	UCIG148933	This study	378	0.983616	0.104944	870846	Parks Canada
JO_756_01	302-6-7	Interior_Late_Holocene	Lake Midden	SK	50.9748	-105.08	350	15	UCIG148938	This study	379	3.06666	0.104283	2671397	University of Alberta
JO_538	F10p-10:599	Interior_Late_Holocene	-	AB	53.9074	-110.903	370	20	UCIAMS 271855	This study	443	1.05	0.102475	990683	Royal Alberta Museum
JO_753_01	302-6-8	Interior_Late_Holocene	Lake Midden	SK	50.9748	-105.08	370	15	UCIG148935	This study	449	2.75078	0.104736	2507617	University of Alberta
JO_764_01	20K-288	Interior_Late_Holocene	Riding Mountain	MB	50.6567	-99.9727	670	15	UCIG148943	This study	647	0.136339	0.0994432	36101	Parks Canada
JO_653_02	ROMO-6655	Interior_Late_Holocene	Lake Louise	CO	40.5073	-105.62	680	15	CURL-8128	(149)	655	1.49535	0.108497	1496006	RMNP Museum
JO_767_01	H291	Interior_Late_Holocene	The Forks NHS	MB	49.888	-97.1289	680	15	UCIG148945	This study	655	0.0945757	0.0972021	20658	Parks Canada
JO_618_02	BCC-0727-PZ-006	Interior_Late_Holocene	Sun River Plateau	MT	47.526	-111.726	698	23	NZA 55631	(150)	660	0.971029	0.103524	847042	University of Colorado INSTAAR
JO_654_02	BCC-0727-PZ-010	Interior_Late_Holocene	Froze-to-Death Plateau	MT	45.1332	-109.777	775	25	CURL-17669	(150)	696	1.05352	0.109805	973619	University of Colorado INSTAAR
JO.434.01	102_meeteetse	Interior_Late_Holocene	Bighorn Basin	WY	45.2197	-108.334	775	15	UCIAMS 248384	This study	690	1.5	0.0992267	1498831	Meeteetse Museums
JO_515	20K15C999-1	Interior_Late_Holocene	Riding Mountain NP	MB	50.6567	-99.9727	850	20	UCIAMS 271846	This study	747	0.04	0.0864357	3089	Parks Canada
UP.00.289	572R30E6-2	Interior_Late_Holocene	Waterton Lakes	AB	49.1	-113.9	909	29	OxA-11590	(53)	823	3.89	0.103601	2964277	Royal Alberta Museum
JO.458	RAM P20.376.1F	Interior_Late_Holocene	-	AB	53.557	-112.808	910	15	UCIAMS 260608	This study	865	1.39	0.101213	1376738	Royal Alberta Museum
JO.450	RAM P16.114.33	Interior_Late_Holocene	-	AB	52.832	-113.209	915	15	UCIAMS 260603	This study	870	1.95	0.104399	1948478	Royal Alberta Museum
JO_514	138N1E1-1	Interior_Late_Holocene	Grasslands NP	SK	49.0846	-107.216	965	20	UCIAMS 271845	This study	848	0.22	0.0955827	86637	Parks Canada
JO.446.01	PWNHC T-398-1	wood_Late_Holocene	Ft Smith	NWT	60.0975	-112.25	1033	33	UOC-14986	This study	941	2.31	0.0962559	2165821	PWNHC
JO.460	THRO-Painted Canyon	Interior_Late_Holocene	Theodore Roosevelt National Park	ND	46.8953	-103.376	1090	15	UCIAMS 260609	This study	987	0.24	0.10229	99149	NPS
JO_511	30R2A7-1	wood_Late_Holocene	Wood Buffalo National Park	AB	59.4399	-112.878	1170	20	UCIAMS 271844	This study	1093	1.1	0.0960559	1045204	Parks Canada
JO_517	20K12Y31-3	Interior_Late_Holocene	Riding Mountain NP	MB	50.6567	-99.9727	1270	20	UCIAMS 271848	This study	1227	0.2	0.10114	64020	Parks Canada
JO.456	RAM P21.411.1	wood_Late_Holocene	Ft McKay	AB	57.2924	-111.518	1520	15	UCIAMS 260607	This study	1385	1.26	0.0989167	1233988	Royal Alberta Museum
JO_768_01	30R-3966	wood_Late_Holocene	WBNP	AB	59.4399	-112.878	1605	15	UCIG148946	This study	1473	1.39885	0.0975445	1332551	Parks Canada
JO_771_01	448N1C99-1	Interior_Late_Holocene	Ft. Walsh	SK	49.5728	-109.884	2020	15	UCIG148947	This study	1962	0.178253	0.0986495	53462	Parks Canada
JO_238_01	YG 359.1	Northern_Holocene	Ross River	YT	61.8167	-131.967	2275	30	CAMS 151265	(52)	2257	0.27	0.0711342	123766	Yukon Paelentology Museum
JO_766_01	448N1E1-1	Interior_Late_Holocene	Ft. Walsh	SK	49.5728	-109.884	2800	15	UCIG148944	This study	2905	0.185427	0.100107	62633	Parks Canada
JO_523	30R1H9-4	wood_Late_Holocene	Wood Buffalo National Park	AB	59.4399	-112.878	2805	20	UCIAMS 271851	This study	2908	0.04	0.0882581	3875	Parks Canada
JO.455	RAM P20.393.2	Interior_Late_Holocene	-	AB	53.557	-113.808	2820	20	UCIAMS 260606	This study	2918	1.91	0.102959	1901195	Royal Alberta Museum
JO_602_02	JeUs-5	Northern_Holocene	Yukon River	YT	60.7944	-135.094	2840	30	CAMS 151261	(52)	2945	2.28667	0.0775284	2169178	Yukon Paelentology Museum
JO_539	F10p-10:615	Interior_Late_Holocene	-	AB	53.9074	-110.903	2885	20	UCIAMS 271856	This study	3014	0.01	0.0995671	693	Royal Alberta Museum
JO.463	THRO Little Mo River #2	Interior_Mid_Holocene	Theodore Roosevelt National Park	ND	47.0792	-103.548	3515	20	UCIAMS 260612	This study	3525	0.41	0.0990003	237474	NPS
JO.462.01	THRO Little Mo River #1	Interior_Mid_Holocene	Theodore Roosevelt National Park	ND	46.9763	-103.489	3515	20	UCIAMS 260612	This study	3775	0.13	0.0868364	34375	NPS
JO_573_01	48CR304-2	Interior_Mid_Holocene	Scoggin	WY	41.8072	-107.317	3590	20	UCIAMS 288515	This study	3890	1.54725	0.101098	1354118	University of Wyoming Archaeological Repository
QP.448	RAM P18.236.41	Interior_Mid_Holocene	Beaver Lake, Alberta	AB	54.7557	-111.878	3780	15	UCIAMS 243216	This study	4149	0.45	0.104839	276253	Royal Alberta Museum
QP.451	RAM QP.451	Interior_Mid_Holocene	South Beaver Lake, Alberta	AB	54.649	-111.729	3875	15	UCIAMS 243212	This study	4321	0.7	0.103609	558862	Royal Alberta Museum
JO_574_01	48CR304-4	Interior_Mid_Holocene	Scoggin	WY	41.8072	-107.317	3910	20	UCIAMS 288516	This study	4353	1.7629	0.101572	1628309	University of Wyoming Archaeological Repository
SC13.PH023	RAM P95.1.74	Interior_Mid_Holocene	Clover Bar	AB	53.596	-113.35	4050	15	UCIAMS 125530	(51), (52)	4496	1.75	0.103519	1735689	Royal Alberta Museum
JO_609_02	JeUs-7	Northern_Holocene	Riverdale	YT	60.7125	-135.021	4075	30	CAMS 151263	(52)	4563	1.46463	0.0844938	1415868	Yukon Paelentology Museum
QP.446	RAM P15.9.3	Interior_Mid_Holocene	Cold Lake (North of Murray Island)	AB	54.6293	-110.013	4080	15	UCIAMS 243214	This study	4559	0.69	0.107701	553496	Royal Alberta Museum
QP.442	RAM P19.375.1	Interior_Mid_Holocene	North Buck Lake, Alberta, Canada	AB	54.6546	-112.515	4090	15	UCIAMS 235484	This study	4573	1.04	0.103427	960536	Royal Alberta Museum
QP.449	RAM P19.375.2	Interior_Mid_Holocene	North Buck Lake, Alberta	AB	54.6546	-112.515	4100	20	UCIAMS 243215	This study	4603	1.46	0.104634	1450856	Royal Alberta Museum
JO_566_01	48CK303-3427B	Interior_Early_Holocene	Hawken	WY	44.4386	-104.365	5965	20	UCIAMS 288507	This study	6789	2.05171	0.102168	1939038	University of Wyoming Archaeological Repository
JO_565_01	48CK303-60241	Interior_Early_Holocene	Hawken	WY	44.4386	-104.365	6135	20	UCIAMS 288509	This study	7016	1.67516	0.101771	1550192	University of Wyoming Archaeological Repository
JO_564_01	48CK303-60229	Interior_Early_Holocene	Hawken	WY	44.4386	-104.365	6235	20	UCIAMS 288508	This study	7165	2.21138	0.101335	1930673	University of Wyoming Archaeological Repository
SC13.BS031	JdUt-17	Northern_Holocene	Granger Ice Patch	YT	60.539	-135.259	7510	90	Beta-135361	(52)	8307	0.81	0.099949	694114	Yukon Paelentology Museum
JO_516	21N91104-1	Interior_Early_Holocene	Batoche NHS	SK	52.7542	-106.112	7880	30	UCIAMS 271847	This study	8675	0.4	0.0982326	230728	Parks Canada
JO.445.01	PWNHC 993.13.5	Northern_Holocene	Victoria Island	NWT	69.0794	-105.086	8080	60	TO-3709	(14)	9001	1.89	0.062321	1883089	PWNHC
JO_561_01	48CA12-503	Interior_Early_Holocene	Carter Kerr-McGee	WY	44.4264	-106.177	8495	25	UCIAMS 288510	This study	9536	0.0423	0.104133	4984	University of Wyoming Archaeological Repository
JO_569_01	48PA29-1950H	Interior_Early_Holocene	Horner Site II	WY	44.5558	-108.994	9140	25	UCIAMS 288512	This study	10275	2.05896	0.103663	1858308	University of Wyoming Archaeological Repository
JO_570_01	48SW5-16	Interior_Early_Holocene	Finley	WY	41.9907	-109.502	9145	88	AA 74896	(151)	10335	1.72251	0.103816	1481143	University of Wyoming Archaeological Repository
JO_572_01	48SW5-28	Interior_Early_Holocene	Finley	WY	41.9907	-109.502	9158	84	AA 74897	(151)	10344	2.15455	0.104523	1933976	University of Wyoming Archaeological Repository
JO_567_01	48PA29-0538H	Interior_Early_Holocene	Horner Site II	WY	44.5558	-108.994	9180	30	UCIAMS 288513	This study	10329	1.7918	0.102348	1641034	University of Wyoming Archaeological Repository
JO.492.01	11381	Interior_Early_Holocene	Horner Site I	WY	44.5558	-108.994	9280	30	261594	This study	10462	1.69	0.106268	1701555	University of Wyoming Archaeological Repository
JO_571_01	48SW5-13	Interior_Early_Holocene	Finley	WY	41.9907	-109.502	9306	87	AA 74895	(151)	10495	1.92178	0.103222	1761056	University of Wyoming Archaeological Repository
JO_568_01	48PA29-11441	Interior_Early_Holocene	Horner Site I	WY	44.5558	-108.994	9315	25	UCIAMS 288514	This study	10527	1.64862	0.102611	1546194	University of Wyoming Archaeological Repository
JO.491.01	11427	Interior_Early_Holocene	Horner Site I	WY	44.5558	-108.994	9320	35	271857	This study	10528	1.73	0.106002	1881658	University of Wyoming Archaeological Repository
JO_563_01	48CA12-1750	Interior_Early_Holocene	Carter Kerr-McGee	WY	44.4264	-106.177	9350	25	UCIAMS 288511	This study	10559	0.971918	0.102618	817837	University of Wyoming Archaeological Repository
JO_758_01	7-4-112	Interior_Early_Holocene	Farr Site	SK	49.5769	-104.876	9475	25	UCIG148940	This study	10713	0.0514607	0.0877163	11617	University of Saskatchewan
SC14.PH043	F-3246	Siberia_Holocene	Rauchua River, Chukotka	Russia	69.5	166.82	9497	92	AA 101271	(152)	10811	17.58	-	-	Russian Academy of Sciences
JO_759_01	15-11-18	Interior_Early_Holocene	Farr Site	SK	49.5769	-104.876	9560	20	UCIG148941	This study	10944	2.34332	0.107403	2194763	University of Saskatchewan
JO.448.01	ARI-6	Northern_Holocene	Inuvik	NWT	68.3376	-133.69	9935	25	UCIAMS 81878	(52)	11321	2	0.0990852	1931177	Yukon Paelentology Museum
JO_591_02	ARI-4	Northern_Holocene	Inuvik	NWT	68.3251	-133.606	9990	30	UCIAMS 123849	(52)	11454	0.79667	0.104609	646903	Yukon Paelentology Museum
SC12.MS012	RAM P10.12.2	Interior_P-H_transition	Clover Bar	AB	53.462	-114.291	10365	40	UCIAMS 117401	(52)	12237	0.51	0.103885	330251	Royal Alberta Museum
SC12.MS015	RAM P94.6.1	Interior_P-H_transition	Clover Bar	AB	54.713	-118.509	10410	30	UCIAMS 117382	(52)	12500	0.25	0.102058	95828	Royal Alberta Museum
JO.257.01	SR-6620	Interior_P-H_transition	Charlie Lake Cave	BC	56.2732	-120.946	10435	25	UCIAMS 11346	(52)	12333	0.18	0.102306	55598	Simon Frasier University
SC12.MS014	RAM P90.4.1	Interior_P-H_transition	Twin Bridges Gravel Pit	AB	53.631	-113.305	10530	30	UCIAMS 117384	(52)	12544	0.66	0.108329	508609	Royal Alberta Museum
SC12.MS022	RAM P95.1.54	Interior_P-H_transition	Clover Bar	AB	53.596	-113.35	11040	30	UCIAMS 117390	(52)	12977	0.72	0.10745	580808	Royal Alberta Museum
SC12.MS024	RAM P95.1.95	Interior_P-H_transition	Clover Bar	AB	53.596	-113.35	11080	35	UCIAMS 117392	(52)	13010	1.43	0.105669	1431796	Royal Alberta Museum
JO.265.01	RAM P95.1.75	Interior_P-H_transition	Clover Bar	AB	53.596	-113.35	11080	35	UCIAMS 117391	(52)	13010	0.36	0.10639	194689	Royal Alberta Museum
SC13.PH036	RAM P01.3.10	Interior_P-H_transition	Clover Bar	AB	53.596	-113.35	11085	35	UCIAMS 125541	(52)	13014	0.75	0.109564	622833	Royal Alberta Museum
SC12.MS031	RAM P99.2.28	Interior_P-H_transition	Clover Bar	AB	53.596	-113.35	11255	45	UCIAMS 117399	(52)	13147	0.77	0.101569	631343	Royal Alberta Museum
JO_672_02	NWT 2008.36.1	Northern_Pleistocene	Tsiigehtchic	NWT	67.4374	-133.741	11830	45	OxA 18549	(153)	13684	1.09107	0.105339	989272	Yukon Paelentology Museum
JO_635_02	YG 317.15	Northern_Pleistocene	Old Crow	YT	67.825	-139.836	12020	30	UCIAMS 125792	(51)	13911	0.73714	0.104881	567385	Yukon Paelentology Museum
JO_641_02	YG 236.247	Northern_Pleistocene	Old Crow	YT	68.037	-139.578	12300	35	UCIAMS 125772	(51)	14232	2.50989	0.106436	2308607	Yukon Paelentology Museum
JO_634_02	YG 247.1	Northern_Pleistocene	Old Crow	YT	63.073	-139.31	12315	40	UCIAMS 125775	(51)	14266	1.53989	0.107421	1485442	Yukon Paelentology Museum
JO_541	YG 238.7	Northern_Pleistocene	Old Crow	YT	64.019	-139.158	12360	35	UCIAMS 125773	(51)	14410	3.9	0.108665	2986328	Yukon Paelentology Museum
JO_633_02	YG 284.13	Northern_Pleistocene	Old Crow	YT	67.825	-139.836	12380	35	UCIAMS 125774	(51)	14451	0.730248	0.106273	561392	Yukon Paelentology Museum
JO_542	YG 328.297	Northern_Pleistocene	Hunter Creek, Klondike	YT	63.828	-138.683	12880	80	CAMS 161734	(51)	15399	1.74	0.108245	1761166	Yukon Paelentology Museum
JO_540	YG 40.3	Northern_Pleistocene	Upper Dominion, Klondike	YT	67.825	-139.836	14130	90	CAMS 161742	(51)	17195	2.48	0.106644	2354197	Yukon Paelentology Museum
UP10.MS071	YG 303.666	Northern_Pleistocene	Eldorado, Klondike	YT	63.908	-139.333	16390	120	CAMS 161739	(51)	19775	16.96	-	-	Yukon Paelentology Museum
SC14.AE009	F-3006	Siberia_Pleistocene	Bilibinsky District, Chukotka	Russia	67.178	162.771	43800	1200	UCIAMS 230672	This study	46465	34.43	-	-	Russian Academy of Sciences
985121007652028	985121007652028	plains	Rocky Mountain Arsenal (Wind Cave origin)	SD	43.6486	-103.376	-	-	-	-	modern	6.03	0.0931465	3376530	USFWS
3155	3155	plains	Wichita Mountains	OK	34.7584	-98.6441	-	-	-	-	modern	3.69534	0.0917126	3008812	USFWS
4569	4569	plains	Wichita Mountains	OK	34.7584	-98.6441	-	-	-	-	modern	7.86	0.0919084	3459597	USFWS
2116	2116	plains	Laramie Foothills (YNP origin)	CO	40.979	-105.069	-	-	-	-	modern	5.76	0.0973512	3338016	USFWS
2113	2113	plains	Laramie Foothills (YNP origin)	CO	40.979	-105.069	-	-	-	-	modern	6.07	0.0985528	3364066	USFWS
1320	1320	plains	Fort Niobrara NWR	NE	42.8801	-100.452	-	-	-	-	modern	0.26	0.086228	114348	USFWS
1535	1535	plains	Fort Niobrara NWR	NE	42.8801	-100.452	-	-	-	-	modern	5.32881	0.0961463	3394764	USFWS
5164	5164	plains	National Elk Refuge/Grand Teton National Park	WY	43.4818	-110.745	-	-	-	-	modern	1.62966	0.0883307	1620501	USFWS
5180	5180	plains	National Elk Refuge/Grand Teton National Park	WY	43.4818	-110.745	-	-	-	-	modern	4.49037	0.0886966	3178579	USFWS
EI-A	EI-A	plains	Elk Island National Park	AB	53.6001	-112.86	-	-	-	-	modern	0.04	0.0891473	6708	Parks Canada
EI-B	EI-B	plains	Elk Island National Park	AB	53.6001	-112.86	-	-	-	-	modern	0.75	0.0901321	633459	Parks Canada
JO.451	YHT-2747R	wood	Banff	AB	51.1751	-115.545	-	-	-	-	modern	1.67	0.0879965	1615837	Parks Canada
JO.431.01	159	wood	Elk Island National Park	AB	53.6001	-112.86	-	-	-	-	modern	1.1	0.0940701	1044041	Parks Canada
JO.432.01	170	wood	Elk Island National Park	AB	53.6001	-112.86	-	-	-	-	modern	1.87	0.0947467	1905290	Parks Canada
EIB295	EIB295	wood	Wood Buffalo National Park	AB	59.4399	-112.878	-	-	-	-	modern	27.89	0.0968555	3557308	Parks Canada
EIB297	EIB297	wood	Wood Buffalo National Park	AB	59.4399	-112.878	-	-	-	-	modern	24.07	0.0971343	3556901	Parks Canada
EIB618	EIB618	wood	Wood Buffalo National Park	AB	59.4399	-112.878	-	-	-	-	modern	12.09	0.0981039	3539850	Parks Canada
EIB603	EIB603	wood	Wood Buffalo National Park	AB	59.4399	-112.878	-	-	-	-	modern	9.92	0.0930943	3513974	Parks Canada
EIB617	EIB617	wood	Wood Buffalo National Park	AB	59.4399	-112.878	-	-	-	-	modern	8.29	0.0967876	3497691	Parks Canada
EIB394	EIB394	wood	Mackenzie Bison Sanctuary	NWT	61.6214	-116.12	-	-	-	-	modern	13.44	0.0936626	3549026	Parks Canada
EIB607	EIB607	wood	Wood Buffalo National Park	AB	59.4399	-112.878	-	-	-	-	modern	3.5	0.101243	2947692	Parks Canada
EIB599	EIB599	wood	Wood Buffalo National Park	AB	59.4399	-112.878	-	-	-	-	modern	37.69	0.101668	3559054	Parks Canada
EIB601	EIB601	wood	Wood Buffalo National Park	AB	59.4399	-112.878	-	-	-	-	modern	2.67	0.102308	2465696	Parks Canada
EIB604	EIB604	wood	Wood Buffalo National Park	AB	59.4399	-112.878	-	-	-	-	modern	1.29	0.0998057	1274366	Parks Canada
12-19	12-19	wood	Ronald Lake	AB	59.4399	-112.878	-	-	-	-	modern	13.14	0.0846045	528045	Parks Canada
RL1	RL1	wood	Ronald Lake	AB	57.9752	-111.693	-	-	-	-	modern	8.13	0.0958232	130532	Parks Canada
12-15	12-15	wood	Ronald Lake	AB	57.9752	-111.693	-	-	-	-	modern	17.29	0.0963379	642613	Parks Canada
12-14	12-14	wood	Ronald Lake	AB	57.9752	-111.693	-	-	-	-	modern	13.12	0.096528	532550	Parks Canada
RL2	RL2	wood	Ronald Lake	AB	57.9752	-111.693	-	-	-	-	modern	10.62	0.0911462	186733	Parks Canada
RL3	RL3	wood	Ronald Lake	AB	57.9752	-111.693	-	-	-	-	modern	18.44	0.0859312	709882	Parks Canada
Wabasca1	Wabasca1	wood	Wabasca	AB	56.0339	-113.854	-	-	-	-	modern	15.16	0.0944722	868615	Parks Canada
Wabasca3	Wabasca3	wood	Wabasca	AB	56.0339	-113.854	-	-	-	-	modern	17.45	0.0850539	890917	Parks Canada
Wabasca2	Wabasca2	wood	Wabasca	AB	56.0339	-113.854	-	-	-	-	modern	11.4	0.0816035	145729	Parks Canada
150-300	150-300	wood	Wabasca	AB	56.0339	-113.854	-	-	-	-	modern	10.07	0.100161	373748	Parks Canada
11-05	11-05	wood	Wabasca	AB	56.0339	-113.854	-	-	-	-	modern	13.93	0.0868145	449994	Parks Canada
150-190	150-190	wood	Wabasca	AB	56.0339	-113.854	-	-	-	-	modern	19.29	0.113479	915572	Parks Canada
JO_655_02	WO-001 (Buffalo robe)	Interior_Late_Holocene	-	NE	41.7	-100.1	-	-	-	-	~100	1.76182	0.106577	1736498	private collection
JO_752_01	LV40_Rycroft	wood_Late_Holocene	Rycroft	AB	55.7529	-118.721	-	-	-	-	~150	0.295967	0.0992681	137315	Lakehead University
2119	2119	plains	Rocky Mountain Arsenal - Laramie Foothills (YELL origin)	CO	40.979	-105.069	-	-	-	-	modern	5.85837	0.104672	3446992	USFWS
2103	2103	plains	Rocky Mountain Arsenal - Laramie Foothills (YELL origin)	CO	40.979	-105.069	-	-	-	-	modern	7.05808	0.0974405	3505073	USFWS
8595	8595	plains	Fort Peck (YELL origin)	MT	48.3611	-105.538	-	-	-	-	modern	6.18195	0.097731	3461030	USFWS
8564	8564	plains	Fort Peck (YELL origin)	MT	48.3611	-105.538	-	-	-	-	modern	5.04113	0.0992628	3367124	USFWS
8579	8579	plains	Fort Peck (YELL origin)	MT	48.3611	-105.538	-	-	-	-	modern	4.98164	0.0998487	3351420	USFWS
SW-US	SW-US	plains	production	-	-	-	-	-	-	-	modern	7.17093	0.105067	3483402	USFWS
8516	8516	plains	Fort Peck (YELL origin)	MT	48.3611	-105.538	-	-	-	-	modern	5.27761	0.0983407	3275499	USFWS
0419	0419	plains	Fort Niobrara NWR	NE	42.8801	-100.452	-	-	-	-	modern	5.87371	0.0909992	3437955	USFWS
0618	0618	plains	Fort Niobrara NWR	NE	42.8801	-100.452	-	-	-	-	modern	4.08002	0.0932321	3060524	USFWS
JO_669_02	UNSM 123670	Interior_Late_Holocene	Big Bone Lick	KY	38.8866	-84.7556	-	-	-	-	~500	1.76782	0.102006	1737645	University of Nebraska State Museum
JO_510	448N1B1-1	Interior_Late_Holocene	Fort Walsh NHS	SK	49.5728	-109.884	-	-	AMS Lab # 2020-0264	-	~2000	0.43	0.100789	250671	Parks Canada
JO_524	21K56D5-1	wood_Late_Holocene	The Forks NHS	MB	49.888	-97.1289	Failed	-	-	-	~500	0.03	0.0954505	2242	Parks Canada
JO_562_01	48CA12-2156	Interior_Early_Holocene	Carter Kerr-McGee	WY	44.4264	-106.177	Failed	-	-	-	~9500	0.0517	0.0908146	5770	University of Wyoming Archaeological Repository
SC13.MS118	YG 403.148	Northern_Pleistocene_preLGM	EL Claim, Klondike	YT	63.687	-138.606	non-finite	-	UCIAMS 174387	This study	non-finite	17.14	0.126274	3292020	Yukon Paelentology Museum

### Sheet: Table S2
ID	SRA_ID	subpecies_or_population	herd_or_location	area	lat	long	yearsbp	mito_clade	coverage	conditional_heterozygosity	conditional_heterozygosity_snps	publication
P24	SAMN15870408	plains	Wind Cave	SD	43.6486	-103.376	0	clade1	7.7	0.0984214	3394039	(33)
P25	SAMN15870409	plains	Wind Cave	SD	43.6486	-103.376	0	clade1	17.24	0.0964147	3537998	(33)
PM2	SAMN43359670	plains	production	WY	41.3493	-105.614	0	clade1	20.29	0.097867	3555520	(37)
WI2	SAMN43359677	plains	production	SD	44.0792	-103.23	0	clade1	14.88	0.103273	3552163	(37)
WI3	SAMN43359678	plains	production	SD	44.0792	-103.23	0	clade1	16.3	0.10338	3553701	(37)
WI1	SAMN43359676	plains	production	SD	44.0792	-103.23	0	clade1	27.37	0.103114	3557450	(37)
PM1	SAMN43359669	plains	production	WY	41.3493	-105.614	0	clade1	17.58	0.105636	3554511	(37)
PM3	SAMN43359671	plains	production	WY	41.3493	-105.614	0	clade1	16.51	0.10403	3552986	(37)
SA3	SAMN43359674	plains	production	NE	41.3926	-99.6348	0	clade1	19.33	0.0989385	3554945	(37)
SA4	SAMN43359675	plains	production	NE	41.3926	-99.6348	0	clade1	22.19	0.101591	3555854	(37)
SA1	SAMN43359672	plains	production	NE	41.3926	-99.6348	0	clade1	18.61	0.102887	3554708	(37)
SA2	SAMN43359673	plains	production	NE	41.3926	-99.6348	0	clade1	24.08	0.102227	3555978	(37)
P20	SAMN15870404	plains	Santa Catalina	CA	33.3794	-118.434	0	cattle	13.87	0.105033	3532312	(33)
P21	SAMN15870405	plains	Santa Catalina	CA	33.3794	-118.434	0	clade1	15.32	0.104539	3488199	(33)
wang2017_bison	SAMN05000823	plains	other	-	41.6693	-99.5491	0	clade1	25.33	0.0962497	3546690	(39)
bison_mzc	SAMN08324143	plains	other	-	41.6693	-99.5491	0	clade1	24.21	0.0812609	3509745	(38)
199912001	SAMN05558798	plains	production	NE	41.6693	-99.5491	0	clade1	13.98	0.108053	3542719	(36)
LIB100491	SAMN20308106	plains	production	TN	36.3411	-86.0336	0	clade1	13.67	0.10151	3543019	(35)
P1	SAMN15870385	plains	Caprock Canyons	TX	34.4319	-101.062	0	clade1	0.42	0.0656805	263579	(33)
P2	SAMN15870386	plains	Caprock Canyons	TX	34.4319	-101.062	0	clade1	0.48	0.0696979	322951	(33)
P3	SAMN15870387	plains	Caprock Canyons	TX	34.4319	-101.062	0	clade1	0.92	0.064914	837231	(33)
P12	SAMN15870396	plains	Caprock Canyons	TX	34.4319	-101.062	0	clade1	16.69	0.0680099	3533233	(33)
P4	SAMN15870388	plains	Caprock Canyons	TX	34.4319	-101.062	0	clade1	1.12	0.0691666	1077774	(33)
P11	SAMN15870395	plains	Caprock Canyons	TX	34.4319	-101.062	0	clade1	15.15	0.0850062	3528108	(33)
Vermejo_01	SAMN27388655	plains	Vermejo	NM	36.888	-104.981	0	clade1	14.27	0.0851166	3542516	(20)
Vermejo_02	SAMN27388656	plains	Vermejo	NM	36.888	-104.981	0	clade1	15.84	0.0889016	3542297	(20)
P7	SAMN15870391	plains	Yellowstone	WY	44.5113	-110.72	0	clade1	5.63	0.101883	3406325	(33)
P8	SAMN15870392	plains	Yellowstone	WY	44.5113	-110.72	0	clade1	6.32	0.0991596	3454147	(33)
P19	SAMN15870403	plains	Yellowstone	WY	44.5113	-110.72	0	clade1	33.23	0.101077	3556057	(33)
P10	SAMN15870394	plains	Yellowstone	WY	44.5113	-110.72	0	clade1	10.28	0.098987	3536909	(33)
P26	SAMN15870410	plains	Yellowstone	WY	44.5113	-110.72	0	clade1	20.75	0.0996248	3549798	(33)
LIB100490	SAMN20308104	plains	Yellowstone	WY	44.5113	-110.72	0	clade1	16.64	0.10164	3548522	(35)
LIB100492	SAMN16823422	plains	Yellowstone	WY	44.5113	-110.72	0	clade1	28.71	-	-	(34)
P9	SAMN15870393	plains	Yellowstone	WY	44.5113	-110.72	0	clade1	8.81	0.0961266	3524541	(33)
Yellowstone_1925	SAMN27388652	plains	Yellowstone	WY	44.5113	-110.72	~100	clade1	2.31	0.0926065	2271179	(20)
ElkIslandP_01	SAMN15870399	plains	ELK plains	AB	53.6001	-112.86	0	clade1	16.64	0.0929864	3509008	(33)
P16	SAMN15870400	plains	ELK plains	AB	53.6001	-112.86	0	clade1	10.55	0.0994253	3424550	(33)
W2	SAMN15870414	wood	ELK wood	AB	53.6001	-112.86	0	clade1	0.29	0.0971896	154677	(33)
W3	SAMN15870415	wood	ELK wood	AB	53.6001	-112.86	0	clade1	0.82	0.0965363	719284	(33)
W9	SAMN15870421	wood	ELK wood	AB	53.6001	-112.86	0	clade1	35.08	0.0919447	3553319	(33)
W7	SAMN15870419	wood	ELK wood	AB	53.6001	-112.86	0	clade1	32.94	0.0929094	3552061	(33)
W1	SAMN15870413	wood	ELK wood	AB	53.6001	-112.86	0	clade1	0.18	0.10151	70328	(33)
W8	SAMN15870420	wood	ELK wood	AB	53.6001	-112.86	0	clade1	35.13	-	-	(33)
W4	SAMN15870416	wood	ELK wood	AB	53.6001	-112.86	0	clade1	0.83	0.101409	721788	(33)
W12	SAMN15870424	wood	historical_wood	AB	53.6001	-112.86	~100	clade1	3.33	0.0979307	1545879	(33)
W13	SAMN15870425	wood	historical_wood	AB	53.6001	-112.86	~100	clade1	8.49	0.0895809	3525060	(33)
W5	SAMN15870417	wood	ELK wood	AB	53.6001	-112.86	0	clade1	1.07	0.108697	986746	(33)
Mackenzie_01	SAMN27388653	wood	Mackenzie Bison Sanctuary	NWT	61.6214	-116.12	0	clade1	12.85	0.0948743	3543646	(20)
W11	SAMN15870423	wood	historical_wood	AB	59.4399	-112.878	~100	clade1	32.69	0.0970621	3554601	(33)
Mackenzie_02	SAMN27388654	wood	Mackenzie Bison Sanctuary	NWT	61.6214	-116.12	0	clade1	14.03	0.0985888	3546103	(20)
P18	SAMN15870402	plains	historical_plains	SK	53.2009	-105.645	~100	clade1	13.48	0.108054	3549888	(33)
P6	SAMN15870390	plains	historical_plains	WY	44.5113	-110.72	~100	clade1	1.95	0.106703	1919246	(33)

### Sheet: Table S3
UCIAMS #	Sample name	d13C (‰)	±	fraction Modern	±	D14C (‰)	±	14C age (BP)	±
260588	RAM2.68.31.1	-21.2	0.1	0.9879	0.0022	-12.1	2.2	100	20
260589	RAM2.68.31.2	-22.1	0.1	0.9866	0.0018	-13.4	1.8	110	20
260603	RAM P16.114.33	-20	0.1	0.8921	0.0016	-107.9	1.6	915	15
260604	YHT-2747R	-23	0.1	1.1934	0.0025	193.4	2.5	Modern
260605	RAM P20.3.2	-19.3	0.1	0.9788	0.002	-21.2	2	170	20
260606	RAM P20.393.2	-17.9	0.1	0.704	0.0016	-296	1.6	2820	20
260607	RAM P21.411.1	-21.2	0.1	0.8274	0.0015	-172.6	1.5	1520	15
260608	RAM P20.376.1F	-20.1	0.1	0.8928	0.0015	-107.2	1.5	910	15
260609	THRO_Painted Canyon	-15.2	0.1	0.8729	0.0015	-127.1	1.5	1090	15
260610	JonesC11xnMT	-18.6	0.1	0.9748	0.0019	-25.2	1.9	205	20
260611	THRO_Little MO River #1	-18.7	0.1	0.6615	0.0012	-338.5	1.2	3320	15
260612	THRO_Little MO River #2	-14.1	0.1	0.6454	0.0013	-354.6	1.3	3515	20
260617	202_Meeteetse	-19.5	0.1	0.9812	0.0017	-18.8	1.7	150	15
243212	QP.451	-17.8	0.1	0.6171	0.0009	-382.9	0.9	3875	15
243213	QP.450	-20.8	0.1	0.9728	0.0014	-27.2	1.4	220	15
243214	QP.446	-19.3	0.1	0.6018	0.0009	-398.2	0.9	4080	15
243215	QP.449	-19.6	0.1	0.6003	0.0012	-399.7	1.2	4100	20
243216	QP.448	-19.2	0.1	0.6245	0.001	-375.5	1	3780	15
271844	30R2A7-1	-21.4	0.1	0.8644	0.0019	-135.6	1.9	1170	20
271845	138N1E1-1	-19.3	0.1	0.8867	0.0019	-113.3	1.9	965	20
271846	20K15C999-1	-19.4	0.1	0.8994	0.002	-100.6	2	850	20
271847	21N91104-1	-17.7	0.1	0.375	0.0012	-625	1.2	7880	30
271848	20K12Y31-3	-19.4	0.1	0.8538	0.0019	-146.2	1.9	1270	20
271849	13N5146B2-12	-19.9	0.1	0.9786	0.0023	-21.4	2.3	175	20
271850	6N2G1-1	-18.6	0.1	0.9843	0.0021	-15.7	2.1	125	20
271851	30R1H9-4	-21.2	0.1	0.7054	0.0016	-294.6	1.6	2805	20
271852	IaQF-1:19585	-21.2	0.1	0.9826	0.0021	-17.4	2.1	140	20
271853	IaQF-1:35405	-20.9	0.1	0.9777	0.0021	-22.3	2.1	180	20
271854	GgQu-2:15	-20.6	0.1	0.974	0.0021	-26	2.1	210	20
271855	F10p-10:599	-18.9	0.1	0.9551	0.002	-44.9	2	370	20
271856	F10p-10:615	-18.9	0.1	0.6981	0.0016	-301.9	1.6	2885	20
271857	11427	-17.4	0.1	0.3133	0.0013	-686.7	1.3	9320	35
261594	11381	-17.8	0.1	0.3149	0.0011	-685.1	1.1	9280	30
248380	116_meeteetse	-20	0.1	0.9858	0.0017	-14.2	1.7	115	15
248381	154_meeteetse	-18.7	0.1	0.9652	0.0016	-34.8	1.6	285	15
248382	146_meeteetse	-19.8	0.1	0.9863	0.0017	-13.7	1.7	110	15
248384	102_meeteetse	-17.9	0.1	0.908	0.0015	-92	1.5	775	15
248389	119_meeteetse	-18.7	0.1	0.978	0.0016	-22	1.6	180	15
248391	197_meeteetse	-19.4	0.1	0.9813	0.0016	-18.7	1.6	150	15
248393	120_meeteetse	-19.8	0.1	0.981	0.0016	-19	1.6	155	15
248394	104_meeteetse	-18.6	0.1	0.9727	0.0016	-27.3	1.6	220	15
248395	200_meeteetse	-18.4	0.1	0.9737	0.0016	-26.3	1.6	215	15
248399	205_meeteetse	-19.4	0.1	0.9786	0.0016	-21.4	1.6	175	15
230672	SC14.AE009 F-3006	-21	0.1	0.0043	0.0006	-995.7	0.6	43800	1200
174387	SC13.MS118	-19.8	-	0	0.0006	-1000.1	0.6	>53700
299051	302-5-5	-19.2	0.1	0.9704	0.0024	-29.6	2.4	240	20
298808	EINP_skull	-19.2	0.1	0.9778	0.0015	-22.2	1.5	180	15
298809	Drumheller1	-19.4	0.1	0.9795	0.0016	-20.5	1.6	165	15
298810	Drumheller2	-19.3	0.1	0.9588	0.0015	-41.2	1.5	340	15
298811	Drumheller3	-18.5	0.1	0.9801	0.0016	-19.9	1.6	160	15
298812	302-6-8	-19.9	0.1	0.9552	0.0015	-44.8	1.5	370	15
298813	302-16-2	-19.2	0.1	0.964	0.0015	-36	1.5	295	15
298814	302-6-7	-17.3	0.1	0.9575	0.0015	-42.5	1.5	350	15
298815	302-12-1	-20.5	0.1	0.9699	0.0015	-30.1	1.5	245	15
298816	7-4-0112	-16.9	0.1	0.3074	0.0008	-692.6	0.8	9475	25
298817	15-11-18	-18	0.1	0.3041	0.0007	-695.9	0.7	9560	20
298818	989.82.1509	-20.8	0.1	0.9852	0.0015	-14.8	1.5	120	15
298819	20K-288	-19.5	0.1	0.9202	0.0014	-79.8	1.4	670	15
298820	448N1E1-1	-19	0.1	0.7059	0.0011	-294.1	1.1	2800	15
298821	H291	-17.9	0.1	0.9187	0.0014	-81.3	1.4	680	15
298822	30R-3966	-21.5	0.1	0.8186	0.0013	-181.4	1.3	1605	15
298823	448N1C99-1	-18	0.1	0.7775	0.0012	-222.5	1.2	2020	15
